# Phenotypic pleiotropy of missense variants in human B cell-confinement receptor P2RY8

**DOI:** 10.1101/2025.02.28.640567

**Authors:** Taylor N. LaFlam, Christian B. Billesbølle, Tuan Dinh, Finn D. Wolfreys, Erick Lu, Tomas Matteson, Jinping An, Ying Xu, Arushi Singhal, Nadav Brandes, Vasilis Ntranos, Aashish Manglik, Jason G. Cyster, Chun Jimmie Ye

**Affiliations:** Division of Pediatric Rheumatology, Department of Pediatrics, University of California, San Francisco, San Francisco, CA, USA; Department of Microbiology and Immunology, University of California, San Francisco, San Francisco, CA, USA; Gladstone-UCSF Institute of Genomic Immunology, San Francisco, CA, USA; Department of Pharmaceutical Chemistry, University of California, San Francisco, San Francisco, CA, USA; Department of Epidemiology and Biostatistics, University of California, San Francisco, San Francisco, CA, USA; Howard Hughes Medical Institute, University of California, San Francisco, San Francisco, CA, USA; Division of Rheumatology, Department of Medicine, University of California, San Francisco, San Francisco, CA, USA; Institute for Human Genetics, University of California, San Francisco, San Francisco, CA, USA; Department of Biochemistry and Molecular Pharmacology, New York University, New York, NY, USA; Department of Bioengineering and Therapeutic Sciences, University of California, San Francisco, San Francisco, CA, USA; Bakar Computational Health Sciences Institute, University of California, San Francisco, San Francisco, CA, USA; Diabetes Center, University of California, San Francisco, CA, USA; Chan Zuckerberg Biohub, San Francisco, CA, USA; Quantitative Biosciences Institute, San Francisco, CA, USA; Department of Anesthesia and Perioperative Care, University of California, San Francisco, San Francisco, CA, USA; Parker Institute for Cancer Immunotherapy, University of California, San Francisco, San Francisco, CA, USA; Arc Institute, Palo Alto, CA, USA

## Abstract

Missense variants can have pleiotropic effects on protein function and predicting these effects can be difficult. We performed near-saturation deep mutational scanning of P2RY8, a G-protein-coupled receptor that promotes germinal center B cell confinement. We assayed the effect of each variant on surface expression, migration, and proliferation. We delineated variants that affected both expression and function, affected function independently of expression, and discrepantly affected migration and proliferation. We also used cryo-electron microscopy to determine the structure of activated, ligand-bound P2RY8, providing structural insights into the effects of variants on ligand binding and signal transmission. We applied the deep mutational scanning results to both improve computational variant effect predictions and to characterize the phenotype of germline variants and lymphoma-associated variants. Together, our results demonstrate the power of integrating deep mutational scanning, structure determination, and in silico prediction to advance the understanding of a receptor important in human health.
