## Supplemental Table 4 for "Phenotypic pleiotropy of missense variants in human B cell-confinement receptor P2RY8"

### Sheet: Sheet1
Primer	Sequence	Notes
Cloning
TNL027_P2A_EGFP_F2	AACTTCAGCCTGCTGAAGCAGGCTGGAGACGTGGAGGAGAACCCTGGACCCGTGAGCAAGGGCGAGGAG	Used to generate P2A-GFP product as part of cloning PRL-OX56-P2RY8-P2A-GFP into modified p_sc_eVIP
TNL026_P2A_P2RY8_R2	ACGTCTCCAGCCTGCTTCAGCAGGCTGAAGTTAGTAGCTCCGCTACCGAACACACTCTCCTGCC	Used to generate P2A-GFP product as part of cloning PRL-OX56-P2RY8-P2A-GFP into modified p_sc_eVIP
TNL022_PRL-OX56-P2RY8_F1	TCAAAGTTTTTTTCTTCCATTTCAGGTGTCGTGAGCTAGCGCCACCATGGACAGCAAAGGTTCG	Used to generate PRL-OX56_P2RY8 product as part of cloning PRL-OX56-P2RY8-P2A-GFP into modified p_sc_eVIP
TNL021_Ursu_EGFP_R2	AACTAGAAGGCACAGTCGAGGCTGATCAGCGGGTTTAAACCTACTTGTACAGCTCGTCCATGC	Used to generated PRL-OX56-P2RY8 product s part of cloning PRL-OX56-P2RY8-P2A-GFP into modified p_sc_eVIP
TNL093_F_MSCV_BFP_Ins	GAAAAACACGATGATAATATGGCCACAACCATGAGCGAGCTGATTAAGGAGAACAT	Used to replace GFP with TagBFP in MSCV
TNL094_R_MSCV_BFP_Ins	TTTTATTTTATCGAATTCTTAATTAATTCATTAATTAAGCTTGTGCCCCAGTTTG	Used to replace GFP with TagBFP in MSCV
TNL068_F_TagBFP	AGCGAGCTGATTAAGGAGAACATG	With TNL069 one of two amplicons used to replace eGFP in UNPR-POP2E with TagBFP
TNL069_R_TagBFP_POP2E	CAGTCGAGGCTGATCAGCGGGTTTAAACTTAATTAAGCTTGTGCCCCAGTTTGC	With TNL068 one of two amplicons used to replace eGFP in UNPR-POP2E with TagBFP
TNL070_F_P2A_TagBFP	CCTCCAGAGGCAGGAGAGTG	With TNL071 one of two amplicons used to replace eGFP in UNPR-POP2E with TagBFP
TNL071_R_P2A_TagBFP	GCATGTTCTCCTTAATCAGCTCGCTGGGTCCAGGGTTCTCCTCCA	With TNL070one of two amplicons used to replace eGFP in UNPR-POP2E with TagBFP
Sequencing Library Generation
TNL035_POP2E_F1	TCGTGAgctagcGCCACCatg	Used with TNL053_POP2E_R4 to amplify P2RY8 plus flanking region in sequencing library prepartion
TNL053_POP2E_R4	GTTTACGTCGCCGTCCAGCTC	Used with TNL035_POP2E_F1 to amplify P2RY8 plus flanking region in sequencing library prepartion
Site-directed Mutagenesis
TNL054_F103L_F_P2RY8	GACCGTGGCCctgTACGCAAACA	Used for site-directed mutagenesis to create P2RY8 F103L
TNL055_F103L_R_P2RY8	ACCACGTTGCAAAGCAGC	Used for site-directed mutagenesis to create P2RY8 F103L
TNL056_G124E_F_P2RY8	GCGCTTCCTGgagGTCCTGTACC	Used for site-directed mutagenesis to create P2RY8 G124E
TNL057_G124E_R_P2RY8	TCCACGCTGATACAGG	Used for site-directed mutagenesis to create P2RY8 G124E
TNL058_L220Y_F_P2RY8	CATCCTCAAGtacTTGCGCACGGAG	Used for site-directed mutagenesis to create P2RY8 L220Y
TNL059_L220Y_R_P2RY8	GTGGCCGTGTAACAAG	Used for site-directed mutagenesis to create P2RY8 L220Y
TNL060_T330N_F_P2RY8	CTCCGCCAGGaacACGTCCGTGC	Used for site-directed mutagenesis to create P2RY8 T330N
TNL061_T330N_R_P2RY8	AAGAGGCTCTCGCGGCGC	Used for site-directed mutagenesis to create P2RY8 T330N
TNL062_V29W_F_P2RY8	CCTGCCCGTGtggTACTCGCTGG	Used for site-directed mutagenesis to create P2RY8 V29W
TNL063_V29W_R_P2RY8	GCCACCGCGATCGCC	Used for site-directed mutagenesis to create P2RY8 V29W
TNL066_W181M_F_P2RY8	CGTCCTCAAGatgACGATGCTCC	Used for site-directed mutagenesis to create P2RY8 W181M
TNL067_W181M_R_P2RY8	TCGAAGCAGGTGATG	Used for site-directed mutagenesis to create P2RY8 W181
TNL072_A34F_F_P2RY8	CTCGCTGGTGtttGCGGTCAGCATC	Used for site-directed mutagenesis to create P2RY8 A34F
TNL073_A34F_R_P2RY8	TACACCACGGGCAGG	Used for site-directed mutagenesis to create P2RY8 A34F
TNL074_S44C_F_P2RY8	CAACCTCTTCtgcCTGTGGGTGC	Used for site-directed mutagenesis to create P2RY8 S44C
TNL075_S44C_R_P2RY8	CCCGGGATGCTGACC	Used for site-directed mutagenesis to create P2RY8 S44C
TNL076_G237N_F_P2RY8	GCGCGCGGTGaacCTGGCCGCGG	Used for site-directed mutagenesis to create P2RY8 G237N
TNL077_G237N_R_P2RY8	CTCCGCTGCTCCCGGCC	Used for site-directed mutagenesis to create P2RY8 G237N
TNL078_A240T_F_P2RY8	GGGCCTGGCCaccGTGGTCTTGCTGG	Used for site-directed mutagenesis to create P2RY8 A240T
TNL079_A240T_R_P2RY8	ACCGCGCGCCTCCGC	Used for site-directed mutagenesis to create P2RY8 A240T
TNL080_T68K_F_P2RY8	CCTGAGCGTCaagGACCTGATGC	Used for site-directed mutagenesis to create P2RY8 T68K
TNL081_T68K_R_P2RY8	TTGATCATGAAGATGACC	Used for site-directed mutagenesis to create P2RY8 T68K
TNL082_Y104I_F_P2RY8	CGTGGCCTTTatcGCAAACATGTATTC	Used for site-directed mutagenesis to create P2RY8 Y104I
TNL083_Y104I_R_P2RY8	GTCACCACGTTGCAAAG	Used for site-directed mutagenesis to create P2RY8 Y104I
TNL084_K180I_F_P2RY8	CGACGTCCTCatcTGGACGATGC	Used for site-directed mutagenesis to create P2RY8 K180I
TNL085_K180I_R_P2RY8	AAGCAGGTGATGATGC	Used for site-directed mutagenesis to create P2RY8 K180I
TNL088_W181D_F_P2RY8	CGTCCTCAAGgacACGATGCTCC	Used for site-directed mutagenesis to create P2RY8 W181D, use with TNL067_W181M_R_P2RY*
TNL090_W181S_F_P2RY8	CGTCCTCAAGagcACGATGCTCC	Used for site-directed mutagenesis to create P2RY8 W181S, use with TNL067_W181M_R_P2RY*
